# Predicting microbial community responses to disturbance using genome-resolved trait-based life-history strategies

**DOI:** 10.1101/2025.09.04.674136

**Authors:** Ezequiel Santillan, Soheil A. Neshat, Stefan Wuertz

## Abstract

Understanding how microbial communities respond to disturbance remains a fundamental question in ecology, with broad implications for biodiversity, ecosystem function, and biotechnology. Trait-based approaches offer general rules to predict community responses by linking ecological strategies to measurable traits. While life-history strategy frameworks such as the competitor–ruderal–stress-tolerant (CSR) model are well established in plant and animal ecology, their application to microbial communities has been limited. Here, we experimentally tested how microbial communities shift across a gradient of disturbance frequency in replicated bioreactors treating synthetic wastewater. We applied six conditions by doubling the organic loading rate at different frequencies, from undisturbed to press disturbance, and monitored changes over 42 days using genome-resolved metagenomics, 16S rRNA gene sequencing, biomass quantification, and effluent chemistry. By integrating ordination, network analysis, and machine learning, we identified emergent community-level life-history strategies that aligned with increasing disturbance. These strategies were reflected in functional trade-offs, shifts in community composition, and genomic trait distributions. A simulation-based approach was used to generate a CSR classification of metagenome-assembled genomes, which was consistent with patterns observed in other microbial ecosystems. Our results demonstrate that life-history frameworks can capture predictable dynamics in microbial communities across disturbance regimes. This strategy provides a unifying tool for linking microbial structure, function, and traits across scales, helping to reconcile ecological theory with microbial resource management. More broadly, our findings support the integration of classical ecological theory with microbial genomics to uncover the trait-based principles that govern microbiome function and stability in both natural and engineered ecosystems.
