## Supplementary material for "Predicting microbial community responses to disturbance using genome-resolved trait-based life-history strategies": Table S3

### Sheet: Supplementary Table S3
Original_Id	Bin_Id	Community	Scale	Disturbance	GTDB_domain	GTDB_phyum	GTDB_class	GTDB_order	GTDB_family	GTDB_genus	GTDB_species	Marker lineage	# genomes	# markers	# marker sets	Completeness	Contamination	Strain heterogeneity	Genome size (bp)	# ambiguous bases	# scaffolds	# contigs	N50 (scaffolds)	N50 (contigs)	Mean scaffold length (bp)	Mean contig length (bp)	Longest scaffold (bp)	Longest contig (bp)	GC	GC std (scaffolds > 1kbp)	Coding density	Translation table	# predicted genes	0	1	2	3	4	5+	5S_rRNA	16S_rRNA	23S_rRNA	Partial_rRNA	tRNA_count	tRNA_pseudo	MAG	Welch-ANOVA p-adj	CSR
mFMbES.1	AS-MICRO-OLR.1	Activated sludge	Microcosm	OLR	d__Bacteria	p__Dependentiae	c__Babeliae	o__Babeliales	f__Vermiphilaceae	g__SOIL31	s__	k__Bacteria (UID3060)	138	338	246	56.3	0.02	0	1228744	0	1	1	1228744	1228744	1228744	1228744	1228744	1228744	34.31	0	89.69	11	1155 1	24	213	1	0	0	0	1	1	1	0	35	1	mFMbES.1	NA	NA
mFMbES.102	AS-MICRO-OLR.102	Activated sludge	Microcosm	OLR	d__Bacteria	p__Actinobacteriota	c__Actinobacteria	o__Propionibacteriales	f__Propionibacteriaceae	g__Micropruina	s__	o__Actinomycetales (UID1697)	387	330	193	82.37	3.02	66.67	3315788	0	331	331	13183	13183	10017	10017	68934	68934	69.11	1.35	91.03	11	3169	72	249	9	0	0	0	0	0	0	0	34	0	mFMbES.102	0.0148831	CSR
mFMbES.103	AS-MICRO-OLR.103	Activated sludge	Microcosm	OLR	d__Bacteria	p__Planctomycetota	c__Phycisphaerae	o__Phycisphaerales	f__SM1A02	g__UBA4658	s__	k__Bacteria (UID2565)	2921	143	88	84.59	7.16	26.32	2855823	0	468	468	7017	7017	6102	6102	30581	30581	68.75	2.15	88.8	11	2622	16	118	4	5	0	0	1	1	1	0	37	1	mFMbES.103	1.6336e-08	SR
mFMbES.104	AS-MICRO-OLR.104	Activated sludge	Microcosm	OLR	d__Bacteria	p__Proteobacteria	c__Gammaproteobacteria	o__Burkholderiales	f__Palsa-1005	g__PALSA-1003	s__	c__Betaproteobacteria (UID3959)	235	419	211	98.89	1.02	0	4117746	0	59	59	151185	151185	69792	69792	372128	372128	70.78	1.05	90.01	11	3768	3	411	5	0	0	0	0	1	0	0	43	0	mFMbES.104	3.07624e-08	R
mFMbES.106	AS-MICRO-OLR.106	Activated sludge	Microcosm	OLR	d__Bacteria	p__Bacteroidota	c__Kapabacteria	o__OLB7	f__OLB7	g__OLB7	s__OLB7 sp001567195	k__Bacteria (UID2570)	433	273	183	95.63	3.84	50	4077093	0	76	76	131364	131364	53645	53645	379712	379712	57.31	2.24	89.07	11	3067	9	256	7	1	0	0	1	1	1	0	44	1	mFMbES.106	2.88002e-11	R
mFMbES.108	AS-MICRO-OLR.108	Activated sludge	Microcosm	OLR	d__Bacteria	p__Proteobacteria	c__Alphaproteobacteria	o__	f__	g__	s__	k__Bacteria (UID2495)	2993	147	91	100	0	0	2045793	0	62	62	50619	50619	32996	32996	160756	160756	45.65	1.94	91.51	11	2097	0	147	0	0	0	0	1	2	1	2	42	2	mFMbES.108	7.82996e-07	CR
mFMbES.109	AS-MICRO-OLR.109	Activated sludge	Microcosm	OLR	d__Bacteria	p__Patescibacteria	c__Saccharimonadia	o__Saccharimonadales	f__Saccharimonadaceae	g__UBA5946	s__	k__Bacteria (UID1452)	924	161	108	63.89	0.93	0	787253	0	44	44	25941	25941	17892	17892	61002	61002	51.01	1.26	92.73	11	785	46	114	1	0	0	0	1	0	0	1	21	0	mFMbES.109	0.00115328	S
mFMbES.110	AS-MICRO-OLR.110	Activated sludge	Microcosm	OLR	d__Bacteria	p__Bacteroidota	c__Bacteroidia	o__Chitinophagales	f__Chitinophagaceae	g__Ferruginibacter	s__	p__Bacteroidetes (UID2591)	364	303	203	97.78	3.69	87.5	2930801	0	147	147	53980	53980	19937	19937	210974	210974	42.73	1.46	90.48	11	2630	6	289	8	0	0	0	1	0	0	0	36	0	mFMbES.110	5.73557e-08	CR
mFMbES.113	AS-MICRO-OLR.113	Activated sludge	Microcosm	OLR	d__Bacteria	p__Chloroflexota	c__Anaerolineae	o__	f__	g__	s__	k__Bacteria (UID1452)	924	160	109	94.5	6.61	0	4625361	0	120	120	91452	91452	38544	38544	446860	446860	66.68	6.41	91.63	11	4052	6	147	6	1	0	0	1	0	0	0	52	0	mFMbES.113	0.000131839	SR
mFMbES.114	AS-MICRO-OLR.114	Activated sludge	Microcosm	OLR	d__Bacteria	p__Proteobacteria	c__Gammaproteobacteria	o__Steroidobacterales	f__Steroidobacteraceae	g__	s__	c__Gammaproteobacteria (UID4202)	67	481	276	94.4	3.82	14.29	3851470	0	169	169	69559	69559	22789	22789	266445	266445	63.89	1.24	93.52	11	3596	44	427	8	2	0	0	0	0	0	0	41	0	mFMbES.114	1.02689e-07	C
mFMbES.115	AS-MICRO-OLR.115	Activated sludge	Microcosm	OLR	d__Bacteria	p__Proteobacteria	c__Gammaproteobacteria	o__Burkholderiales	f__Nitrosomonadaceae	g__Nitrosomonas	s__	c__Betaproteobacteria (UID3959)	235	413	209	94.52	1.2	25	2958805	0	226	226	20206	20206	13092	13092	96105	96105	42.86	2.37	90.1	11	2916	17	392	4	0	0	0	0	0	0	0	41	1	mFMbES.115	2.78943e-06	SR
mFMbES.117	AS-MICRO-OLR.117	Activated sludge	Microcosm	OLR	d__Bacteria	p__Proteobacteria	c__Alphaproteobacteria	o__Rhodobacterales	f__Rhodobacteraceae	g__NCEA01	s__	f__Rhodobacteraceae (UID3340)	84	568	330	96.04	1.66	20	3513137	0	248	248	21483	21483	14165	14165	66517	66517	69.38	1.52	91.48	11	3589	17	541	10	0	0	0	0	0	0	0	39	0	mFMbES.117	7.25568e-09	SR
mFMbES.119	AS-MICRO-OLR.119	Activated sludge	Microcosm	OLR	d__Bacteria	p__Chloroflexota	c__Chloroflexia	o__Chloroflexales	f__Roseiflexaceae	g__Kouleothrix	s__	k__Bacteria (UID1452)	924	155	106	91.19	4.72	14.29	5343034	0	450	450	15935	15935	11873	11873	64935	64935	58.71	2.75	88.37	11	4739	12	136	7	0	0	0	0	1	0	1	76	4	mFMbES.119	7.52067e-06	CR
mFMbES.12	AS-MICRO-OLR.12	Activated sludge	Microcosm	OLR	d__Bacteria	p__Patescibacteria	c__Saccharimonadia	o__Saccharimonadales	f__Saccharimonadaceae	g__UBA5946	s__	k__Bacteria (UID1452)	924	161	108	67.75	4.17	42.86	1098074	0	58	58	34060	34060	18932	18932	60513	60513	53.18	1.4	89.07	11	1238	39	115	7	0	0	0	1	0	0	1	33	1	mFMbES.12	0.00158314	CSR
mFMbES.120	AS-MICRO-OLR.120	Activated sludge	Microcosm	OLR	d__Bacteria	p__Chloroflexota	c__Chloroflexia	o__Thermomicrobiales	f__UBA6265	g__	s__	k__Bacteria (UID1452)	924	158	106	94.97	3.24	0	3627954	0	408	408	14109	14109	8892	8892	205289	205289	72.45	2.08	86	11	3443	8	143	7	0	0	0	0	0	1	0	43	0	mFMbES.120	1.58359e-08	C
mFMbES.124	AS-MICRO-OLR.124	Activated sludge	Microcosm	OLR	d__Bacteria	p__Proteobacteria	c__Gammaproteobacteria	o__Competibacterales	f__Competibacteraceae	g__Plasticicumulans	s__	c__Gammaproteobacteria (UID4201)	1164	275	174	96.26	1.25	0	3908404	0	362	362	15273	15273	10796	10796	64004	64004	70.31	2.17	89.61	11	3700	7	265	3	0	0	0	0	0	0	0	51	1	mFMbES.124	2.2916e-06	C
mFMbES.125	AS-MICRO-OLR.125	Activated sludge	Microcosm	OLR	d__Bacteria	p__Proteobacteria	c__Alphaproteobacteria	o__Sphingomonadales	f__Sphingomonadaceae	g__	s__	o__Sphingomonadales (UID3310)	26	569	293	98.02	0.07	0	2502610	0	18	18	618100	618100	139033	139033	732881	732881	61.73	1.39	92.23	11	2335	11	556	2	0	0	0	1	1	1	0	46	2	mFMbES.125	8.94156e-13	R
mFMbES.127	AS-MICRO-OLR.127	Activated sludge	Microcosm	OLR	d__Bacteria	p__Bacteroidota	c__Bacteroidia	o__Cytophagales	f__Cyclobacteriaceae	g__ELB16-189	s__	o__Cytophagales (UID2936)	47	454	336	86.59	0.3	0	3325928	0	28	28	216665	216665	118783	118783	439801	439801	48.37	1.26	94.2	11	2996	54	399	1	0	0	0	0	0	0	0	33	0	mFMbES.127	0.000292866	R
mFMbES.128	AS-MICRO-OLR.128	Activated sludge	Microcosm	OLR	d__Bacteria	p__Actinobacteriota	c__Actinobacteria	o__Propionibacteriales	f__Propionibacteriaceae	g__Microlunatus	s__	k__Bacteria (UID203)	5449	104	58	67.82	6.9	75	4938618	0	608	608	10364	10364	8122	8122	114302	114302	67.6	1.54	91.19	11	4763	56	44	4	0	0	0	0	0	0	0	38	2	mFMbES.128	4.45423e-10	C
mFMbES.129	AS-MICRO-OLR.129	Activated sludge	Microcosm	OLR	d__Bacteria	p__Actinobacteriota	c__Actinobacteria	o__Propionibacteriales	f__Propionibacteriaceae	g__Microlunatus	s__	o__Actinomycetales (UID1697)	387	330	193	73.63	1.3	33.33	3555582	0	409	409	10717	10717	8693	8693	127844	127844	66.83	1.28	91.07	11	3541 1	12	215	3	0	0	0	0	0	0	0	35	2	mFMbES.129	4.98004e-09	C
mFMbES.13	AS-MICRO-OLR.13	Activated sludge	Microcosm	OLR	d__Bacteria	p__Proteobacteria	c__Gammaproteobacteria	o__Burkholderiales	f__Burkholderiaceae	g__Rubrivivax	s__	o__Burkholderiales (UID4000)	193	426	214	88.8	1.64	60	3915219	0	437	437	12008	12008	8959	8959	68554	68554	71.44	2.04	90.56	11	3846	43	380	2	1	0	0	1	1	1	0	43	1	mFMbES.13	9.08658e-07	CR
mFMbES.132	AS-MICRO-OLR.132	Activated sludge	Microcosm	OLR	d__Bacteria	p__Bacteroidota	c__Bacteroidia	o__Chitinophagales	f__Chitinophagaceae	g__	s__	p__Bacteroidetes (UID2591)	364	303	203	99.26	0	0	4627534	0	80	80	96702	96702	57844	57844	326677	326677	46.11	1.4	88.59	11	3750	2	301	0	0	0	0	0	0	0	0	38	1	mFMbES.132	4.45423e-10	S
mFMbES.133	AS-MICRO-OLR.133	Activated sludge	Microcosm	OLR	d__Bacteria	p__Actinobacteriota	c__Actinobacteria	o__Propionibacteriales	f__Propionibacteriaceae	g__Micropruina	s__	o__Actinomycetales (UID1697)	387	330	193	79.63	3.71	66.67	3618423	0	368	368	14446	14446	9832	9832	43130	43130	70.5	1.56	90.57	11	3502	76	242	12	0	0	0	0	0	0	0	46	1	mFMbES.133	4.61322e-09	R
mFMbES.134	AS-MICRO-OLR.134	Activated sludge	Microcosm	OLR	d__Bacteria	p__Actinobacteriota	c__Actinobacteria	o__Propionibacteriales	f__Propionibacteriaceae	g__Micropruina	s__	o__Actinomycetales (UID1697)	387	330	193	91.23	5.87	56.25	4061160	0	143	143	46264	46264	28399	28399	178733	178733	70.28	1.08	90.03	11	3782	56	258	16	0	0	0	1	0	0	0	49	1	mFMbES.134	0.160346	CSR
mFMbES.136	AS-MICRO-OLR.136	Activated sludge	Microcosm	OLR	d__Bacteria	p__Acidobacteriota	c__Vicinamibacteria	o__Fen-336	f__	g__	s__	k__Bacteria (UID3187)	2258	188	117	83.76	4.27	0	5152351	0	676	676	9562	9562	7621	7621	87524	87524	73.1	1.92	93.57	11	4892	23	160	5	0	0	0	1	1	2	2	41	0	mFMbES.136	1.21464e-07	S
mFMbES.137	AS-MICRO-OLR.137	Activated sludge	Microcosm	OLR	d__Bacteria	p__Bacteroidota	c__Bacteroidia	o__AKYH767-A	f__OLB10	g__OLB10	s__OLB10 sp002455375	p__Bacteroidetes (UID2605)	350	316	210	90.16	5.95	31.25	3363128	0	227	227	26017	26017	14815	14815	87644	87644	36.93	2.02	92.02	11	2927	39	263	13	1	0	0	1	0	1	0	37	0	mFMbES.137	2.25516e-07	CR
mFMbES.138	AS-MICRO-OLR.138	Activated sludge	Microcosm	OLR	d__Bacteria	p__Actinobacteriota	c__Actinobacteria	o__Actinomycetales	f__Microbacteriaceae	g__Microbacterium	s__	o__Actinomycetales (UID1593)	69	400	198	91.61	2.34	12.5	3032839	0	298	298	13393	13393	10177	10177	48857	48857	72.18	1.57	92.54	11	2892	25	367	8	0	0	0	0	0	0	0	40	1	mFMbES.138	2.43967e-05	R
mFMbES.14	AS-MICRO-OLR.14	Activated sludge	Microcosm	OLR	d__Bacteria	p__Proteobacteria	c__Alphaproteobacteria	o__Micavibrionales	f__Micavibrionaceae	g__UM-FILTER-47-13	s__	c__Alphaproteobacteria (UID3305)	564	349	230	86.15	5.98	38.89	2351444	0	169	169	21268	21268	13913	13913	49993	49993	58.2	1.82	89.76	11	2389	40	293	15	1	0	0	0	1	1	1	41	2	mFMbES.14	2.55436e-10	R
mFMbES.141	AS-MICRO-OLR.141	Activated sludge	Microcosm	OLR	d__Bacteria	p__Bacteroidota	c__Bacteroidia	o__Cytophagales	f__Cyclobacteriaceae	g__UBA2336	s__	o__Cytophagales (UID2936)	47	454	336	98.81	0	0	4567650	0	8	8	1155188	1155188	570956	570956	1431937	1431937	45.39	0.72	92.97	11	4130	4	450	0	0	0	0	2	1	1	0	35	0	mFMbES.141	6.39455e-19	S
mFMbES.142	AS-MICRO-OLR.142	Activated sludge	Microcosm	OLR	d__Bacteria	p__Verrucomicrobiota	c__Verrucomicrobiae	o__Pedosphaerales	f__UBA11320	g__	s__	k__Bacteria (UID2982)	88	230	148	72	4.08	42.86	4576834	0	734	734	7253	7253	6235	6235	42652	42652	62.75	1.91	89.46	11	4001	61	162	7	0	0	0	0	0	0	0	37	0	mFMbES.142	6.3367e-14	SR
mFMbES.144	AS-MICRO-OLR.144	Activated sludge	Microcosm	OLR	d__Bacteria	p__Actinobacteriota	c__Actinobacteria	o__Propionibacteriales	f__Propionibacteriaceae	g__Micropruina	s__	o__Actinomycetales (UID1697)	387	330	193	85.85	0.52	0	3606732	0	272	272	18344	18344	13260	13260	98812	98812	70.91	1.38	91.04	11	3458	64	265	1	0	0	0	1	0	0	0	36	0	mFMbES.144	2.87647e-05	R
mFMbES.145	AS-MICRO-OLR.145	Activated sludge	Microcosm	OLR	d__Bacteria	p__Proteobacteria	c__Alphaproteobacteria	o__Rhizobiales	f__Rhizobiaceae	g__	s__	o__Rhizobiales (UID3449)	345	431	258	97.87	9.53	6.06	5362671	0	175	175	84383	84383	30643	30643	210894	210894	63.23	1.34	89.9	11	5274	9	391	30	1	0	0	0	0	0	0	48	1	mFMbES.145	1.25482e-09	S
mFMbES.146	AS-MICRO-OLR.146	Activated sludge	Microcosm	OLR	d__Bacteria	p__Actinobacteriota	c__Actinobacteria	o__Propionibacteriales	f__Propionibacteriaceae	g__Nigerium	s__	o__Actinomycetales (UID1697)	387	330	193	94.78	8.75	16.67	3260786	0	426	426	10661	10661	7654	7654	42387	42387	70.67	1.85	91.17	11	3496	17	287	24	2	0	0	0	0	0	0	46	0	mFMbES.146	6.64511e-09	S
mFMbES.147	AS-MICRO-OLR.147	Activated sludge	Microcosm	OLR	d__Bacteria	p__Proteobacteria	c__Gammaproteobacteria	o__Burkholderiales	f__Burkholderiaceae	g__Ottowia	s__	o__Burkholderiales (UID4000)	193	427	214	85.31	1.02	80	3279200	0	374	374	12381	12381	8767	8767	66235	66235	68.14	2.24	90.99	11	3291	53	369	5	0	0	0	0	0	0	0	40	1	mFMbES.147	2.11116e-06	CSR
mFMbES.149	AS-MICRO-OLR.149	Activated sludge	Microcosm	OLR	d__Bacteria	p__Actinobacteriota	c__Actinobacteria	o__Propionibacteriales	f__Propionibacteriaceae	g__Micropruina	s__	o__Actinomycetales (UID1697)	387	330	193	78.03	2.59	37.5	3156877	0	386	386	10605	10605	8178	8178	40430	40430	70.88	1.65	90.39	11	3255	82	240	8	0	0	0	1	0	0	1	29	0	mFMbES.149	1.29396e-07	SR
mFMbES.15	AS-MICRO-OLR.15	Activated sludge	Microcosm	OLR	d__Bacteria	p__Nitrospirota	c__Nitrospiria	o__Nitrospirales	f__Nitrospiraceae	g__Nitrospira_A	s__	k__Bacteria (UID3187)	2258	181	110	88.64	7.05	36.36	4432234	0	429	429	16159	16159	10331	10331	94452	94452	57.98	1.94	89.96	11	4494	14	158	8	1	0	0	0	0	0	0	42	1	mFMbES.15	3.00338e-11	CR
mFMbES.150	AS-MICRO-OLR.150	Activated sludge	Microcosm	OLR	d__Bacteria	p__Proteobacteria	c__Alphaproteobacteria	o__Rhodobacterales	f__Rhodobacteraceae	g__Paracoccus	s__	f__Rhodobacteraceae (UID3340)	84	568	330	93.54	1.35	25	3500009	0	353	353	12976	12976	9915	9915	51980	51980	66.61	2.38	91.9	11	3475	55	505	8	0	0	0	0	0	0	0	36	2	mFMbES.150	4.56821e-07	SR
mFMbES.152	AS-MICRO-OLR.152	Activated sludge	Microcosm	OLR	d__Bacteria	p__Patescibacteria	c__Saccharimonadia	o__Saccharimonadales	f__UBA4665	g__GCA-2746885	s__	k__Bacteria (UID1453)	901	171	117	56.71	2.78	50	1117786	0	85	85	19324	19324	13150	13150	45134	45134	49.57	2.18	89.49	11	1191	62	105	4	0	0	0	0	0	1	1	43	0	mFMbES.152	0.655122	CSR
mFMbES.153	AS-MICRO-OLR.153	Activated sludge	Microcosm	OLR	d__Bacteria	p__Patescibacteria	c__Gracilibacteria	o__1-14-2-50-48-13	f__	g__	s__	k__Bacteria (UID1452)	924	161	108	73.61	0	0	1872140	0	26	26	107527	107527	72005	72005	198756	198756	45.74	0.94	86.23	11	1674	31	130	0	0	0	0	1	1	1	0	49	1	mFMbES.153	6.42172e-05	R
mFMbES.157	AS-MICRO-OLR.157	Activated sludge	Microcosm	OLR	d__Bacteria	p__Chloroflexota	c__Chloroflexia	o__Chloroflexales	f__Roseiflexaceae	g__Kouleothrix	s__	k__Bacteria (UID1452)	924	155	106	96.38	5.85	0	10034450	0	911	911	15841	15841	11014	11014	154789	154789	67.7	2.97	85.85	11	8459	5	142	7	1	0	0	0	1	1	1	73	3	mFMbES.157	4.19775e-07	C
mFMbES.159	AS-MICRO-OLR.159	Activated sludge	Microcosm	OLR	d__Bacteria	p__Proteobacteria	c__Gammaproteobacteria	o__Burkholderiales	f__Burkholderiaceae	g__Ideonella_A	s__	o__Burkholderiales (UID4000)	193	427	214	92.73	1.6	50	3518400	0	365	365	13730	13730	9639	9639	56829	56829	70.08	1.68	91.88	11	3468	21	398	8	0	0	0	1	1	1	1	37	1	mFMbES.159	5.26627e-09	CR
mFMbES.161	AS-MICRO-OLR.161	Activated sludge	Microcosm	OLR	d__Bacteria	p__Proteobacteria	c__Gammaproteobacteria	o__Burkholderiales	f__Burkholderiaceae	g__Ottowia	s__Ottowia sp001897615	k__Bacteria (UID203)	5449	104	58	72.41	5.8	60	2331073	0	301	301	11223	11223	7744	7744	41836	41836	69.06	2.12	91.15	11	2353	26	63	10	5	0	0	0	0	0	0	18	0	mFMbES.161	6.64511e-09	S
mFMbES.162	AS-MICRO-OLR.162	Activated sludge	Microcosm	OLR	d__Bacteria	p__Bacteroidota	c__Bacteroidia	o__AKYH767-A	f__OLB10	g__OLB10	s__OLB10 sp001567275	p__Bacteroidetes (UID2605)	350	316	210	94.84	4.44	30	2730480	0	117	117	39952	39952	23337	23337	185434	185434	39.01	1.38	92.84	11	2340	15	291	10	0	0	0	1	0	1	0	34	0	mFMbES.162	1.92063e-08	CR
mFMbES.163	AS-MICRO-OLR.163	Activated sludge	Microcosm	OLR	d__Bacteria	p__Proteobacteria	c__Alphaproteobacteria	o__Micavibrionales	f__Micavibrionaceae	g__UBA1573	s__	c__Alphaproteobacteria (UID3305)	564	349	230	79.86	2.83	87.5	1856610	0	171	171	22137	22137	10857	10857	69858	69858	49.45	2.54	87.23	11	1853	64	277	8	0	0	0	2	1	1	0	33	1	mFMbES.163	2.43967e-05	SR
mFMbES.165	AS-MICRO-OLR.165	Activated sludge	Microcosm	OLR	d__Bacteria	p__Proteobacteria	c__Gammaproteobacteria	o__Burkholderiales	f__Rhodocyclaceae	g__Zoogloea	s__	f__Rhodocyclaceae (UID3972)	30	540	241	93.84	4.75	50	4047382	0	442	442	12907	12907	9156	9156	72322	72322	64.26	2.97	91.38	11	4053	79	441	20	0	0	0	0	0	0	0	51	1	mFMbES.165	1.34533e-23	S
mFMbES.168	AS-MICRO-OLR.168	Activated sludge	Microcosm	OLR	d__Bacteria	p__Patescibacteria	c__Saccharimonadia	o__Saccharimonadales	f__Saccharimonadaceae	g__Saccharimonas	s__	k__Bacteria (UID1452)	924	161	108	50.08	3.89	60	623010	0	90	90	7834	7834	6922	6922	40318	40318	49.9	1.67	91.33	11	730	83	73	5	0	0	0	1	0	0	1	21	0	mFMbES.168	0.00723427	S
mFMbES.17	AS-MICRO-OLR.17	Activated sludge	Microcosm	OLR	d__Bacteria	p__Actinobacteriota	c__Actinobacteria	o__Actinomycetales	f__Dermatophilaceae	g__Phycicoccus	s__	o__Actinomycetales (UID1663)	488	310	185	94.32	2.97	27.27	3585710	0	256	256	26252	26252	14006	14006	176137	176137	68.76	1.59	91.32	11	3458	14	285	11	0	0	0	0	0	0	0	45	1	mFMbES.17	7.82996e-07	C
mFMbES.170	AS-MICRO-OLR.170	Activated sludge	Microcosm	OLR	d__Bacteria	p__Chloroflexota	c__Anaerolineae	o__Promineofilales	f__Promineofilaceae	g__Promineofilum	s__	k__Bacteria (UID1452)	924	163	110	54.38	2.37	25	2221379	0	385	385	6385	6385	5769	5769	34276	34276	66.7	2.56	90.65	11	2213	60	99	4	0	0	0	1	0	0	0	25	0	mFMbES.170	1.44809e-14	S
mFMbES.172	AS-MICRO-OLR.172	Activated sludge	Microcosm	OLR	d__Bacteria	p__Bacteroidota	c__Bacteroidia	o__Cytophagales	f__Spirosomaceae	g__Runella	s__	o__Cytophagales (UID2936)	47	454	336	88.51	1.49	20	6517886	0	812	812	9608	9608	8026	8026	36596	36596	42.07	2.28	91.02	11	6062	70	379	5	0	0	0	2	1	4	3	37	1	mFMbES.172	8.16499e-19	S
mFMbES.175	AS-MICRO-OLR.175	Activated sludge	Microcosm	OLR	d__Bacteria	p__Verrucomicrobiota	c__Verrucomicrobiae	o__Verrucomicrobiales	f__Verrucomicrobiaceae	g__Prosthecobacter	s__	k__Bacteria (UID2982)	88	229	147	70.57	3.4	66.67	5492493	0	1101	1101	5296	5296	4988	4988	19625	19625	61.8	1.82	92.48	11	5296	88	135	6	0	0	0	0	0	0	0	26	2	mFMbES.175	1.09806e-17	S
mFMbES.176	AS-MICRO-OLR.176	Activated sludge	Microcosm	OLR	d__Bacteria	p__Actinobacteriota	c__Actinobacteria	o__Propionibacteriales	f__Propionibacteriaceae	g__Micropruina	s__Micropruina glycogenica	o__Actinomycetales (UID1697)	387	330	193	75.51	0	0	2393502	0	363	363	7862	7862	6593	6593	44462	44462	68.91	1.58	91.54	11	2418	75	255	0	0	0	0	1	0	0	0	24	0	mFMbES.176	2.40694e-08	SR
mFMbES.179	AS-MICRO-OLR.179	Activated sludge	Microcosm	OLR	d__Bacteria	p__Bacteroidota	c__Bacteroidia	o__Chitinophagales	f__Chitinophagaceae	g__NS-102	s__	p__Bacteroidetes (UID2591)	364	302	203	98.28	0.25	0	5056605	0	237	237	36144	36144	21335	21335	178622	178622	39.38	1.99	89.79	11	4203	4	297	1	0	0	0	0	1	1	0	43	1	mFMbES.179	8.1649e-09	CR
mFMbES.181	AS-MICRO-OLR.181	Activated sludge	Microcosm	OLR	d__Bacteria	p__Bacteroidota	c__Bacteroidia	o__Chitinophagales	f__Chitinophagaceae	g__UBA1930	s__	p__Bacteroidetes (UID2591)	364	303	203	99.51	0	0	2714776	0	11	11	525249	525249	246797	246797	610555	610555	31.31	0.51	92.41	11	2473	1	302	0	0	0	0	1	1	1	1	36	0	mFMbES.181	2.16299e-10	CR
mFMbES.182	AS-MICRO-OLR.182	Activated sludge	Microcosm	OLR	d__Bacteria	p__Bacteroidota	c__Ignavibacteria	o__SJA-28	f__B-1AR	g__	s__	k__Bacteria (UID2570)	433	273	183	86.89	2.53	0	3818101	0	117	117	57248	57248	32633	32633	300304	300304	35.39	1.91	91.07	11	3380	28	238	7	0	0	0	1	1	2	2	46	3	mFMbES.182	4.73973e-09	S
mFMbES.185	AS-MICRO-OLR.185	Activated sludge	Microcosm	OLR	d__Bacteria	p__Proteobacteria	c__Gammaproteobacteria	o__Xanthomonadales	f__Rhodanobacteraceae	g__SNC69-320	s__	f__Xanthomonadaceae (UID4214)	55	659	290	94.55	8.01	86.89	3635442	0	376	376	13661	13661	9668	9668	87635	87635	70.78	1.77	91.55	11	3443	35	567	55	2	0	0	0	0	0	0	43	1	mFMbES.185	3.22122e-05	R
mFMbES.188	AS-MICRO-OLR.188	Activated sludge	Microcosm	OLR	d__Bacteria	p__Proteobacteria	c__Gammaproteobacteria	o__Burkholderiales	f__Rhodocyclaceae	g__Thauera	s__Thauera aminoaromatica	f__Rhodocyclaceae (UID3972)	30	540	241	92.54	3.56	68.42	3558860	0	411	411	12294	12294	8659	8659	77403	77403	69.42	2.11	91.6	11	3477	33	490	16	1	0	0	1	0	0	0	47	0	mFMbES.188	3.29354e-07	SR
mFMbES.190	AS-MICRO-OLR.190	Activated sludge	Microcosm	OLR	d__Bacteria	p__Proteobacteria	c__Alphaproteobacteria	o__Micavibrionales	f__Micavibrionaceae	g__UBA1573	s__	c__Alphaproteobacteria (UID3305)	564	349	230	78.88	1.97	50	1538626	0	150	150	15094	15094	10257	10257	63592	63592	48.23	2.17	89.41	11	1516	70	273	6	0	0	0	0	0	0	0	26	1	mFMbES.190	1.44075e-05	SR
mFMbES.192	AS-MICRO-OLR.192	Activated sludge	Microcosm	OLR	d__Bacteria	p__Bacteroidota	c__Bacteroidia	o__Chitinophagales	f__Chitinophagaceae	g__UBA1930	s__	p__Bacteroidetes (UID2591)	364	303	203	95.47	1.84	41.67	2379555	0	215	215	17313	17313	11067	11067	46586	46586	30.59	1.25	91.41	11	2229	17	274	12	0	0	0	1	1	0	1	27	0	mFMbES.192	9.63176e-14	S
mFMbES.193	AS-MICRO-OLR.193	Activated sludge	Microcosm	OLR	d__Bacteria	p__Proteobacteria	c__Alphaproteobacteria	o__Rhizobiales	f__Beijerinckiaceae	g__	s__	k__Bacteria (UID203)	5449	104	58	85.34	7.99	28.57	2926323	0	369	369	9916	9916	7930	7930	52374	52374	69.56	2.27	92.12	11	3058	10	73	21	0	0	0	0	0	0	0	29	0	mFMbES.193	6.14144e-07	S
mFMbES.196	AS-MICRO-OLR.196	Activated sludge	Microcosm	OLR	d__Bacteria	p__Proteobacteria	c__Alphaproteobacteria	o__Dongiales	f__Dongiaceae	g__	s__	c__Alphaproteobacteria (UID3305)	564	348	229	98.85	0.87	0	4660389	0	86	86	97735	97735	54190	54190	293230	293230	67.37	0.9	90	11	4354	21	325	2	0	0	0	0	0	0	0	46	1	mFMbES.196	1.98776e-08	R
mFMbES.199	AS-MICRO-OLR.199	Activated sludge	Microcosm	OLR	d__Bacteria	p__Proteobacteria	c__Gammaproteobacteria	o__Burkholderiales	f__Rhodocyclaceae	g__Zoogloea	s__	k__Bacteria (UID203)	5449	104	58	81.03	6.9	52.94	3969234	0	448	448	11754	11754	8859	8859	46829	46829	64.67	2.64	91.37	11	3837	36	51	17	0	0	0	0	0	0	0	41	0	mFMbES.199	2.50219e-05	SR
mFMbES.202	AS-MICRO-OLR.202	Activated sludge	Microcosm	OLR	d__Bacteria	p__Actinobacteriota	c__Actinobacteria	o__Nanopelagicales	f__	g__	s__	o__Actinomycetales (UID1663)	488	310	185	93.98	2.66	22.22	3226511	0	312	312	15255	15255	10341	10341	55703	55703	72.41	2.66	90.88	11	3202	13	288	9	0	0	0	2	1	1	1	48	5	mFMbES.202	0.000109196	S
mFMbES.203	AS-MICRO-OLR.203	Activated sludge	Microcosm	OLR	d__Bacteria	p__Actinobacteriota	c__Actinobacteria	o__Propionibacteriales	f__Propionibacteriaceae	g__Microlunatus	s__	o__Actinomycetales (UID1697)	387	330	193	65.1	5.27	90.91	3171630	0	417	417	9269	9269	7605	7605	61678	61678	68.21	1.08	91.97	11	3106 1	35	181	10	4	0	0	0	0	0	0	17	0	mFMbES.203	1.68336e-09	CR
mFMbES.206	AS-MICRO-OLR.206	Activated sludge	Microcosm	OLR	d__Bacteria	p__Acidobacteriota	c__Blastocatellia	o__Chloracidobacteriales	f__	g__	s__	k__Bacteria (UID3187)	2258	188	117	94.87	7.8	8.33	8792540	0	131	131	221934	221934	67118	67118	946942	946942	34.44	1.25	89.02	11	6822	6	172	9	1	0	0	2	0	0	0	91	4	mFMbES.206	2.17297e-08	R
mFMbES.207	AS-MICRO-OLR.207	Activated sludge	Microcosm	OLR	d__Bacteria	p__Proteobacteria	c__Alphaproteobacteria	o__Sphingomonadales	f__Sphingomonadaceae	g__	s__	o__Sphingomonadales (UID3310)	26	569	293	74.1	2.23	66.67	1783661	0	280	280	7303	7303	6370	6370	28719	28719	61.24	1.65	94.01	11	1963 1	49	411	9	0	0	0	0	0	0	0	24	1	mFMbES.207	1.66896e-06	R
mFMbES.208	AS-MICRO-OLR.208	Activated sludge	Microcosm	OLR	d__Bacteria	p__Patescibacteria	c__Saccharimonadia	o__Saccharimonadales	f__Saccharimonadaceae	g__UBA5946	s__	k__Bacteria (UID1452)	924	151	101	55.25	0.99	100	725445	0	71	71	15083	15083	10217	10217	69285	69285	52.14	1.54	89.29	11	826	53	97	1	0	0	0	0	0	0	0	34	1	mFMbES.208	0.000151823	R
mFMbES.209	AS-MICRO-OLR.209	Activated sludge	Microcosm	OLR	d__Bacteria	p__Proteobacteria	c__Gammaproteobacteria	o__Burkholderiales	f__Rhodocyclaceae	g__UTPRO2	s__UTPRO2 sp002066955	k__Bacteria (UID203)	5449	104	58	70	3.45	100	2745786	0	491	491	6220	6220	5592	5592	31634	31634	67.22	2.23	93.95	11	3073	55	47	2	0	0	0	0	0	0	0	34	0	mFMbES.209	2.79738e-08	S
mFMbES.21	AS-MICRO-OLR.21	Activated sludge	Microcosm	OLR	d__Bacteria	p__Proteobacteria	c__Alphaproteobacteria	o__Rhizobiales	f__Xanthobacteraceae	g__62-47	s__	k__Bacteria (UID203)	5449	104	58	52.74	6.03	0	2905687	0	575	575	5413	5413	5053	5053	22406	22406	63.47	1.92	87.92	11	3159	67	32	5	0	0	0	1	0	0	0	24	1	mFMbES.21	3.34548e-05	CR
mFMbES.215	AS-MICRO-OLR.215	Activated sludge	Microcosm	OLR	d__Bacteria	p__Bacteroidota	c__Bacteroidia	o__Cytophagales	f__Cyclobacteriaceae	g__ELB16-189	s__	o__Cytophagales (UID2936)	47	454	336	93.32	7.47	64.52	4320945	0	318	318	28006	28006	13587	13587	162872	162872	48.57	1.5	93.31	11	3999	37	388	28	1	0	0	0	0	0	0	37	0	mFMbES.215	6.40222e-10	CR
mFMbES.219	AS-MICRO-OLR.219	Activated sludge	Microcosm	OLR	d__Bacteria	p__Bacteroidota	c__Bacteroidia	o__Chitinophagales	f__Saprospiraceae	g__	s__	p__Bacteroidetes (UID2591)	364	302	202	97.52	0.87	0	5341904	0	191	191	45480	45480	27968	27968	162217	162217	55.7	1.66	91.49	11	4172	6	293	3	0	0	0	0	0	0	0	35	0	mFMbES.219	2.40694e-08	S
mFMbES.220	AS-MICRO-OLR.220	Activated sludge	Microcosm	OLR	d__Bacteria	p__Actinobacteriota	c__Actinobacteria	o__Propionibacteriales	f__Propionibacteriaceae	g__Propionicicella	s__	o__Actinomycetales (UID1697)	387	330	193	95.68	0.52	100	2792348	0	231	231	17781	17781	12088	12088	89622	89622	68.73	1.36	91.24	11	2683	13	316	1	0	0	0	0	0	0	0	36	1	mFMbES.220	0.284974	CSR
mFMbES.222	AS-MICRO-OLR.222	Activated sludge	Microcosm	OLR	d__Bacteria	p__Patescibacteria	c__Saccharimonadia	o__Saccharimonadales	f__Saccharimonadaceae	g__	s__	k__Bacteria (UID1453)	901	171	117	53.04	2.14	100	717090	0	97	97	9361	9361	7392	7392	25021	25021	49.21	2.09	92.1	11	847	75	93	3	0	0	0	1	0	0	1	28	0	mFMbES.222	NA	NA
mFMbES.223	AS-MICRO-OLR.223	Activated sludge	Microcosm	OLR	d__Bacteria	p__Proteobacteria	c__Gammaproteobacteria	o__Competibacterales	f__Competibacteraceae	g__Competibacter	s__	c__Gammaproteobacteria (UID4267)	119	544	284	94.01	3.73	42.11	4374596	0	323	323	22003	22003	13543	13543	87732	87732	63.58	2.61	90.21	11	4031	22	503	19	0	0	0	0	0	0	0	40	0	mFMbES.223	1.84114e-05	S
mFMbES.227	AS-MICRO-OLR.227	Activated sludge	Microcosm	OLR	d__Bacteria	p__Actinobacteriota	c__Actinobacteria	o__Propionibacteriales	f__Propionibacteriaceae	g__Micropruina	s__	o__Actinomycetales (UID1697)	387	330	193	85.94	8.29	41.67	3945586	0	538	538	9384	9384	7333	7333	35584	35584	70.83	1.76	90.14	11	4077	56	250	24	0	0	0	0	0	0	0	40	1	mFMbES.227	1.11208e-07	SR
mFMbES.231	AS-MICRO-OLR.231	Activated sludge	Microcosm	OLR	d__Bacteria	p__Proteobacteria	c__Gammaproteobacteria	o__Xanthomonadales	f__Xanthomonadaceae	g__Thermomonas	s__	f__Xanthomonadaceae (UID4214)	55	659	290	85.8	0.93	85.71	2260404	0	246	246	12914	12914	9188	9188	75804	75804	69.34	1.76	92	11	2265	80	572	7	0	0	0	0	0	0	0	42	2	mFMbES.231	4.8036e-07	CR
mFMbES.233	AS-MICRO-OLR.233	Activated sludge	Microcosm	OLR	d__Bacteria	p__Proteobacteria	c__Gammaproteobacteria	o__Competibacterales	f__Competibacteraceae	g__	s__	c__Gammaproteobacteria (UID4201)	1164	275	174	89.19	2.97	71.43	3560683	0	436	436	11013	11013	8166	8166	83152	83152	70.6	2.79	90.6	11	3527	25	243	7	0	0	0	0	0	0	0	47	1	mFMbES.233	2.78943e-06	CR
mFMbES.235	AS-MICRO-OLR.235	Activated sludge	Microcosm	OLR	d__Bacteria	p__Myxococcota	c__Polyangia	o__Haliangiales	f__Haliangiaceae	g__UBA2376	s__	k__Bacteria (UID203)	5449	103	57	52.63	7.81	0	2851164	0	645	645	4444	4444	4420	4420	19123	19123	72.31	1.83	91.83	11	2878	31	49	17	6	0	0	0	0	0	0	37	4	mFMbES.235	1.59294e-08	SR
mFMbES.236	AS-MICRO-OLR.236	Activated sludge	Microcosm	OLR	d__Bacteria	p__Bacteroidota	c__Bacteroidia	o__Cytophagales	f__Cyclobacteriaceae	g__ELB16-189	s__	o__Cytophagales (UID2936)	47	454	336	98.21	1.49	20	4320703	0	44	44	227672	227672	98197	98197	667459	667459	52.18	2.73	94.25	11	3751	7	442	5	0	0	0	0	0	0	0	38	0	mFMbES.236	0.00880878	SR
mFMbES.237	AS-MICRO-OLR.237	Activated sludge	Microcosm	OLR	d__Bacteria	p__Proteobacteria	c__Alphaproteobacteria	o__Micavibrionales	f__	g__	s__	c__Alphaproteobacteria (UID3305)	564	348	229	94.32	1.09	0	2542671	0	9	9	371010	371010	282519	282519	511111	511111	59.64	1.77	91.71	11	2534	14	332	1	1	0	0	1	1	1	0	45	0	mFMbES.237	4.43514e-05	R
mFMbES.238	AS-MICRO-OLR.238	Activated sludge	Microcosm	OLR	d__Bacteria	p__Sumerlaeota	c__Sumerlaeia	o__	f__	g__	s__	k__Bacteria (UID2495)	2993	147	91	62.57	2.2	0	2345939	0	41	41	114542	114542	57218	57218	182344	182344	60.2	1.12	92.4	11	1931	39	107	0	1	0	0	0	0	0	0	27	0	mFMbES.238	5.3927e-13	R
mFMbES.239	AS-MICRO-OLR.239	Activated sludge	Microcosm	OLR	d__Bacteria	p__Bacteroidota	c__Bacteroidia	o__Chitinophagales	f__LD1	g__Bog-950	s__	p__Bacteroidetes (UID2591)	364	303	203	65.13	0.25	100	2837415	0	52	52	76970	76970	54565	54565	230331	230331	44.86	1.16	92.86	11	2330 1	16	186	1	0	0	0	1	1	0	1	14	0	mFMbES.239	0.000465466	SR
mFMbES.24	AS-MICRO-OLR.24	Activated sludge	Microcosm	OLR	d__Bacteria	p__Proteobacteria	c__Gammaproteobacteria	o__Burkholderiales	f__Burkholderiaceae	g__	s__	o__Burkholderiales (UID4000)	193	427	214	91.59	2.34	40	4600843	0	465	465	14850	14850	9894	9894	64850	64850	68.62	2.42	93.38	11	4541	42	380	5	0	0	0	0	0	0	0	62	1	mFMbES.24	3.35708e-21	S
mFMbES.240	AS-MICRO-OLR.240	Activated sludge	Microcosm	OLR	d__Bacteria	p__Bacteroidota	c__Bacteroidia	o__Chitinophagales	f__Chitinophagaceae	g__Palsa-955	s__	p__Bacteroidetes (UID2591)	364	303	203	100	0	0	3562958	0	31	31	213566	213566	114934	114934	381166	381166	40.71	0.95	90.03	11	3030	0	303	0	0	0	0	1	1	1	0	45	1	mFMbES.240	7.67573e-16	C
mFMbES.241	AS-MICRO-OLR.241	Activated sludge	Microcosm	OLR	d__Bacteria	p__Proteobacteria	c__Gammaproteobacteria	o__Xanthomonadales	f__Xanthomonadaceae	g__Thermomonas	s__	f__Xanthomonadaceae (UID4214)	55	659	290	94.65	2.18	62.5	2384000	0	129	129	28510	28510	18480	18480	106975	106975	61.54	1.22	93.67	11	2246	83	570	5	1	0	0	0	0	0	0	44	1	mFMbES.241	4.4886e-05	R
mFMbES.242	AS-MICRO-OLR.242	Activated sludge	Microcosm	OLR	d__Bacteria	p__Patescibacteria	c__Saccharimonadia	o__Saccharimonadales	f__Saccharimonadaceae	g__	s__	k__Bacteria (UID1453)	901	171	117	62.11	0.85	100	872494	0	29	29	59727	59727	30086	30086	97901	97901	49.6	0.96	92.02	11	952	51	119	1	0	0	0	1	1	0	2	32	0	mFMbES.242	0.154287	CSR
mFMbES.243	AS-MICRO-OLR.243	Activated sludge	Microcosm	OLR	d__Bacteria	p__Actinobacteriota	c__Actinobacteria	o__Actinomycetales	f__Dermatophilaceae	g__Tetrasphaera_A	s__	o__Actinomycetales (UID1663)	488	310	185	87.7	0.86	66.67	3071514	0	389	389	10662	10662	7895	7895	54342	54342	68.36	1.52	92.07	11	3166	32	275	3	0	0	0	0	0	0	0	35	0	mFMbES.243	1.76186e-06	R
mFMbES.248	AS-MICRO-OLR.248	Activated sludge	Microcosm	OLR	d__Bacteria	p__Proteobacteria	c__Gammaproteobacteria	o__Xanthomonadales	f__Xanthomonadaceae	g__	s__	f__Xanthomonadaceae (UID4214)	55	659	290	97.14	0.21	0	2859681	0	64	64	74543	74543	44682	44682	181144	181144	67.39	1.03	89.37	11	2526	20	636	3	0	0	0	0	0	0	0	46	4	mFMbES.248	6.23744e-07	CR
mFMbES.251	AS-MICRO-OLR.251	Activated sludge	Microcosm	OLR	d__Bacteria	p__Bacteroidota	c__Bacteroidia	o__Chitinophagales	f__Chitinophagaceae	g__Ferruginibacter	s__	p__Bacteroidetes (UID2591)	364	302	203	64.64	0.25	100	2292970	0	220	220	15260	15260	10422	10422	69006	69006	42.84	1.19	91.28	11	2140 1	4	197	1	0	0	0	0	0	0	0	19	0	mFMbES.251	3.07624e-08	R
mFMbES.253	AS-MICRO-OLR.253	Activated sludge	Microcosm	OLR	d__Bacteria	p__Nitrospirota	c__Nitrospiria	o__Nitrospirales	f__Nitrospiraceae	g__Nitrospira_A	s__	k__Bacteria (UID3187)	2258	181	110	83.39	4.09	33.33	4284945	0	528	528	10873	10873	8115	8115	58884	58884	58	3.02	89.12	11	4506	33	142	6	0	0	0	0	0	0	0	61	2	mFMbES.253	2.16299e-10	CR
mFMbES.254	AS-MICRO-OLR.254	Activated sludge	Microcosm	OLR	d__Bacteria	p__Proteobacteria	c__Gammaproteobacteria	o__Burkholderiales	f__Palsa-1005	g__	s__	c__Betaproteobacteria (UID3971)	223	425	211	87.88	0	0	2890821	0	275	275	17548	17548	10512	10512	51492	51492	65.99	2.05	90.82	11	2712	38	387	0	0	0	0	0	0	0	0	35	1	mFMbES.254	1.34695e-05	R
mFMbES.255	AS-MICRO-OLR.255	Activated sludge	Microcosm	OLR	d__Bacteria	p__Patescibacteria	c__Saccharimonadia	o__Saccharimonadales	f__UBA4665	g__	s__	k__Bacteria (UID1452)	924	161	108	57.92	1.08	100	989719	0	105	105	12845	12845	9425	9425	44665	44665	51.91	1.76	90.83	11	1084	57	102	2	0	0	0	1	1	2	2	29	0	mFMbES.255	0.0212632	CSR
mFMbES.256	AS-MICRO-OLR.256	Activated sludge	Microcosm	OLR	d__Bacteria	p__Proteobacteria	c__Alphaproteobacteria	o__Acetobacterales	f__Acetobacteraceae	g__	s__	o__Rhodospirillales (UID3754)	63	336	201	75.97	9.17	32.26	3429730	0	435	435	9578	9578	7884	7884	62482	62482	71.57	1.3	93.19	11	3560 1	7	202	25	2	0	0	0	0	0	0	31	0	mFMbES.256	4.1852e-09	C
mFMbES.26	AS-MICRO-OLR.26	Activated sludge	Microcosm	OLR	d__Bacteria	p__Bacteroidota	c__Bacteroidia	o__Chitinophagales	f__Chitinophagaceae	g__Parafilimonas	s__	p__Bacteroidetes (UID2591)	364	303	203	97.54	0.99	33.33	4216470	0	347	347	19103	19103	12151	12151	78519	78519	36.48	1.74	88.5	11	3791	6	294	3	0	0	0	1	1	1	1	39	0	mFMbES.26	2.73371e-10	C
mFMbES.261	AS-MICRO-OLR.261	Activated sludge	Microcosm	OLR	d__Bacteria	p__Proteobacteria	c__Gammaproteobacteria	o__Xanthomonadales	f__Rhodanobacteraceae	g__Dokdonella	s__	k__Bacteria (UID203)	5449	104	58	74.14	3.45	0	2930856	0	248	248	17213	17213	11817	11817	65817	65817	68.97	1.49	91	11	2683	55	46	3	0	0	0	1	0	0	0	40	0	mFMbES.261	3.367e-06	C
mFMbES.28	AS-MICRO-OLR.28	Activated sludge	Microcosm	OLR	d__Bacteria	p__Proteobacteria	c__Alphaproteobacteria	o__Caulobacterales	f__Hyphomonadaceae	g__SWB02	s__	c__Alphaproteobacteria (UID3422)	26	529	308	65.63	1.27	50	2151165	0	165	165	30412	30412	13037	13037	129909	129909	63.1	1.34	92.97	11	2361 1	68	353	8	0	0	0	0	0	0	0	35	3	mFMbES.28	6.08437e-12	SR
mFMbES.3	AS-MICRO-OLR.3	Activated sludge	Microcosm	OLR	d__Bacteria	p__Bacteroidota	c__Bacteroidia	o__Cytophagales	f__Cyclobacteriaceae	g__ELB16-189	s__	o__Cytophagales (UID2936)	47	454	336	98.51	1.49	16.67	3339071	0	42	42	114580	114580	79501	79501	376368	376368	42.78	0.86	92.88	11	2923	6	442	6	0	0	0	0	0	0	0	38	0	mFMbES.3	1.72149e-08	C
mFMbES.30	AS-MICRO-OLR.30	Activated sludge	Microcosm	OLR	d__Bacteria	p__Acidobacteriota	c__Thermoanaerobaculia	o__UBA5066	f__UBA5066	g__UBA5066	s__	k__Bacteria (UID3187)	2258	188	117	74.93	1.88	0	3435539	0	481	481	8765	8765	7142	7142	35424	35424	72.73	1.61	94.39	11	3246	35	150	3	0	0	0	0	0	0	0	38	0	mFMbES.30	1.26266e-12	S
mFMbES.31	AS-MICRO-OLR.31	Activated sludge	Microcosm	OLR	d__Bacteria	p__Bacteroidota	c__Bacteroidia	o__Flavobacteriales	f__Flavobacteriaceae	g__Flavobacterium	s__	f__Flavobacteriaceae (UID2817)	81	511	283	84.42	5.08	41.67	2569196	0	452	452	6301	6301	5684	5684	37099	37099	32.21	1.74	92.41	11	2735	68	419	24	0	0	0	2	0	0	1	37	1	mFMbES.31	1.2786e-10	S
mFMbES.32	AS-MICRO-OLR.32	Activated sludge	Microcosm	OLR	d__Bacteria	p__Patescibacteria	c__Saccharimonadia	o__Saccharimonadales	f__UBA4665	g__GCA-2746885	s__	k__Bacteria (UID1453)	901	171	117	66.38	0	0	1439398	0	61	61	38117	38117	23596	23596	59375	59375	54.37	1.7	86.24	11	1583	45	126	0	0	0	0	1	1	0	0	42	0	mFMbES.32	NA	NA
mFMbES.4	AS-MICRO-OLR.4	Activated sludge	Microcosm	OLR	d__Bacteria	p__Patescibacteria	c__Saccharimonadia	o__Saccharimonadales	f__Saccharimonadaceae	g__UBA5946	s__	k__Bacteria (UID2495)	2993	143	89	74.99	1.79	100	862772	0	71	71	15151	15151	12151	12151	51359	51359	52.04	1.61	90.83	11	982	28	112	3	0	0	0	1	0	0	1	32	0	mFMbES.4	9.06235e-08	C
mFMbES.41	AS-MICRO-OLR.41	Activated sludge	Microcosm	OLR	d__Bacteria	p__Bacteroidota	c__Bacteroidia	o__Chitinophagales	f__Chitinophagaceae	g__Parafilimonas	s__	p__Bacteroidetes (UID2591)	364	303	203	99.51	0.62	50	2736811	0	44	44	115259	115259	62200	62200	447046	447046	40.94	1.07	91.41	11	2415	1	300	2	0	0	0	1	1	1	0	38	0	mFMbES.41	7.29902e-07	CR
mFMbES.42	AS-MICRO-OLR.42	Activated sludge	Microcosm	OLR	d__Bacteria	p__Bacteroidota	c__Bacteroidia	o__Chitinophagales	f__Saprospiraceae	g__OLB8	s__OLB8 sp001567405	p__Bacteroidetes (UID2591)	364	302	202	98.02	1.49	0	3595858	0	53	53	132109	132109	67846	67846	252677	252677	41.31	1.68	85.59	11	2951	4	295	3	0	0	0	0	0	0	0	38	1	mFMbES.42	5.67152e-19	R
mFMbES.46	AS-MICRO-OLR.46	Activated sludge	Microcosm	OLR	d__Bacteria	p__Proteobacteria	c__Alphaproteobacteria	o__Micavibrionales	f__UBA2400	g__UBA2400	s__	c__Alphaproteobacteria (UID3305)	564	349	230	80.65	1.74	0	1942372	0	13	13	238603	238603	149413	149413	319725	319725	46.42	0.93	89.22	11	1844	52	293	3	1	0	0	1	1	1	0	44	0	mFMbES.46	1.52334e-05	CS
mFMbES.47	AS-MICRO-OLR.47	Activated sludge	Microcosm	OLR	d__Bacteria	p__Myxococcota	c__Polyangia	o__Haliangiales	f__Haliangiaceae	g__	s__	c__Deltaproteobacteria (UID3216)	83	247	155	77.31	0	0	5931161	0	1077	1077	6025	6025	5507	5507	29776	29776	70.47	1.93	88	11	5420	44	203	0	0	0	0	0	0	0	0	63	5	mFMbES.47	1.6336e-08	S
mFMbES.48	AS-MICRO-OLR.48	Activated sludge	Microcosm	OLR	d__Bacteria	p__Verrucomicrobiota_A	c__Chlamydiia	o__Parachlamydiales	f__	g__	s__	k__Bacteria (UID2982)	88	230	148	77.75	2.78	0	1776675	0	203	203	11228	11228	8752	8752	44576	44576	37.07	1.79	91.03	11	1677	46	178	6	0	0	0	0	1	0	0	31	0	mFMbES.48	0.000406112	CR
mFMbES.49	AS-MICRO-OLR.49	Activated sludge	Microcosm	OLR	d__Bacteria	p__Patescibacteria	c__Saccharimonadia	o__Saccharimonadales	f__Saccharimonadaceae	g__	s__	k__Bacteria (UID1453)	901	171	117	58.6	0	0	844838	0	34	34	38079	38079	24848	24848	104326	104326	49.1	1.17	91.42	11	876	58	113	0	0	0	0	1	1	1	2	41	0	mFMbES.49	0.00115328	CSR
mFMbES.5	AS-MICRO-OLR.5	Activated sludge	Microcosm	OLR	d__Bacteria	p__Acidobacteriota	c__Blastocatellia	o__Pyrinomonadales	f__Pyrinomonadaceae	g__OLB17	s__	k__Bacteria (UID3187)	2258	188	117	95.73	1.92	33.33	2724426	0	118	118	35906	35906	23088	23088	127410	127410	54.35	1.22	92.68	11	2539	5	180	3	0	0	0	1	1	0	0	49	1	mFMbES.5	6.451e-07	R
mFMbES.50	AS-MICRO-OLR.50	Activated sludge	Microcosm	OLR	d__Bacteria	p__Patescibacteria	c__Paceibacteria	o__UBA9983_A	f__	g__	s__	k__Bacteria (UID2495)	2993	143	89	64.99	1.12	0	591706	0	67	67	14557	14557	8831	8831	30358	30358	39.37	2.01	90.65	11	662	49	93	1	0	0	0	0	1	1	0	35	0	mFMbES.50	9.41409e-09	S
mFMbES.51	AS-MICRO-OLR.51	Activated sludge	Microcosm	OLR	d__Bacteria	p__Chloroflexota	c__Dehalococcoidia	o__UBA2991	f__UBA2991	g__G233	s__	k__Bacteria (UID1452)	924	151	101	63.25	0	0	1717536	0	391	391	4445	4445	4392	4392	19163	19163	66.08	1.69	91.91	11	2032	49	102	0	0	0	0	1	0	0	0	24	1	mFMbES.51	3.66587e-10	R
mFMbES.52	AS-MICRO-OLR.52	Activated sludge	Microcosm	OLR	d__Bacteria	p__Proteobacteria	c__Gammaproteobacteria	o__Xanthomonadales	f__Xanthomonadaceae	g__Thermomonas	s__	f__Xanthomonadaceae (UID4214)	55	659	290	94.7	4.9	63.64	2917419	0	189	189	39175	39175	15436	15436	115515	115515	64.59	1.71	91.46	11	2785	33	586	38	2	0	0	0	0	0	0	61	3	mFMbES.52	7.891e-08	R
mFMbES.54	AS-MICRO-OLR.54	Activated sludge	Microcosm	OLR	d__Bacteria	p__Verrucomicrobiota	c__Verrucomicrobiae	o__Verrucomicrobiales	f__Verrucomicrobiaceae	g__Prosthecobacter	s__	k__Bacteria (UID2982)	88	229	147	95.53	4.08	62.5	4400354	0	324	324	19836	19836	13581	13581	68059	68059	59.22	1.63	92.3	11	3993	12	209	8	0	0	0	0	1	0	0	45	0	mFMbES.54	0.0031399	R
mFMbES.55	AS-MICRO-OLR.55	Activated sludge	Microcosm	OLR	d__Bacteria	p__Actinobacteriota	c__Actinobacteria	o__Mycobacteriales	f__Nakamurellaceae	g__Nakamurella	s__	o__Actinomycetales (UID1802)	274	387	213	92.69	1.7	40	5149920	0	130	130	64840	64840	39614	39614	180341	180341	70.67	1.32	88.15	11	4634	27	355	5	0	0	0	0	0	0	0	49	3	mFMbES.55	2.78943e-06	C
mFMbES.56	AS-MICRO-OLR.56	Activated sludge	Microcosm	OLR	d__Bacteria	p__Bacteroidota	c__Bacteroidia	o__Chitinophagales	f__Chitinophagaceae	g__JJ008	s__	p__Bacteroidetes (UID2591)	364	302	203	93.97	1.97	37.5	3130685	0	258	258	18966	18966	12134	12134	103814	103814	38.31	1.62	91.52	11	2927	14	284	2	2	0	0	1	1	1	1	37	0	mFMbES.56	6.91833e-09	SR
mFMbES.59	AS-MICRO-OLR.59	Activated sludge	Microcosm	OLR	d__Bacteria	p__Patescibacteria	c__Saccharimonadia	o__Saccharimonadales	f__Saccharimonadaceae	g__SZUA-359	s__	k__Bacteria (UID203)	5449	104	58	52.53	3.45	50	488070	0	75	75	6798	6798	6507	6507	20503	20503	55.05	1.5	90.95	11	580	60	42	2	0	0	0	0	0	0	0	24	0	mFMbES.59	0.313241	CSR
mFMbES.6	AS-MICRO-OLR.6	Activated sludge	Microcosm	OLR	d__Bacteria	p__Actinobacteriota	c__Actinobacteria	o__Propionibacteriales	f__Propionibacteriaceae	g__Micropruina	s__	o__Actinomycetales (UID1697)	387	330	193	82.67	0.78	25	3170905	0	293	293	14144	14144	10822	10822	51737	51737	69	1.35	91.48	11	3116	70	256	4	0	0	0	1	0	0	0	30	1	mFMbES.6	0.5797	CSR
mFMbES.60	AS-MICRO-OLR.60	Activated sludge	Microcosm	OLR	d__Bacteria	p__Bacteroidota	c__Bacteroidia	o__Chitinophagales	f__Saprospiraceae	g__UBA2365	s__	p__Bacteroidetes (UID2591)	364	303	203	65.58	1.15	0	2282629	0	528	528	4415	4415	4323	4323	17296	17296	31.47	2.13	89.3	11	2234 1	12	188	3	0	0	0	1	0	0	0	22	1	mFMbES.60	3.58335e-11	S
mFMbES.65	AS-MICRO-OLR.65	Activated sludge	Microcosm	OLR	d__Bacteria	p__Actinobacteriota	c__Actinobacteria	o__Actinomycetales	f__GCA-002748415	g__	s__	o__Actinomycetales (UID1663)	488	310	185	73.04	4.23	30	4640548	0	740	740	7080	7080	6271	6271	31648	31648	69.49	2.35	87.63	11	4752	83	217	10	0	0	0	0	0	0	0	47	2	mFMbES.65	0.284974	CR
mFMbES.66	AS-MICRO-OLR.66	Activated sludge	Microcosm	OLR	d__Bacteria	p__Proteobacteria	c__Gammaproteobacteria	o__Xanthomonadales	f__Rhodanobacteraceae	g__Rudaea	s__	f__Xanthomonadaceae (UID4214)	55	659	290	96.67	2.3	27.27	3781951	0	127	127	47115	47115	29779	29779	205759	205759	66.21	1.74	90.24	11	3339	23	627	8	1	0	0	1	0	0	0	45	4	mFMbES.66	2.20727e-08	C
mFMbES.69	AS-MICRO-OLR.69	Activated sludge	Microcosm	OLR	d__Bacteria	p__Proteobacteria	c__Gammaproteobacteria	o__Burkholderiales	f__Palsa-1005	g__PALSA-1003	s__	c__Betaproteobacteria (UID3971)	223	425	211	89.31	7.57	40.54	4051484	0	485	485	11800	11800	8353	8353	46197	46197	68.39	2.04	91.76	11	3952	42	346	37	0	0	0	0	1	0	0	42	1	mFMbES.69	3.9326e-08	C
mFMbES.7	AS-MICRO-OLR.7	Activated sludge	Microcosm	OLR	d__Bacteria	p__Proteobacteria	c__Alphaproteobacteria	o__Rhizobiales	f__Devosiaceae	g__Devosia	s__	o__Rhizobiales (UID3447)	356	408	244	53.21	6.3	19.05	2635773	0	623	623	4358	4358	4230	4230	21776	21776	67.24	1.96	90.83	11	3012 1	92	195	21	0	0	0	1	1	0	1	30	0	mFMbES.7	0.000617825	C
mFMbES.72	AS-MICRO-OLR.72	Activated sludge	Microcosm	OLR	d__Bacteria	p__Verrucomicrobiota	c__Verrucomicrobiae	o__Opitutales	f__Opitutaceae	g__UBA6669	s__	k__Bacteria (UID2982)	88	227	146	99.32	2.05	33.33	4665971	0	113	113	113469	113469	41291	41291	345187	345187	59.05	3.47	90.97	11	3858	1	223	3	0	0	0	1	1	1	0	48	1	mFMbES.72	0.00240643	R
mFMbES.73	AS-MICRO-OLR.73	Activated sludge	Microcosm	OLR	d__Bacteria	p__Actinobacteriota	c__Actinobacteria	o__Propionibacteriales	f__Propionibacteriaceae	g__Microlunatus	s__Microlunatus phosphovorus	o__Actinomycetales (UID1697)	387	330	193	75.56	3.2	81.82	4117866	0	346	346	15340	15340	11901	11901	52864	52864	67.58	1.19	90.53	11	3975 1	3	216	11	0	0	0	0	0	0	0	26	2	mFMbES.73	1.53873e-09	CR
mFMbES.75	AS-MICRO-OLR.75	Activated sludge	Microcosm	OLR	d__Bacteria	p__Patescibacteria	c__Saccharimonadia	o__Saccharimonadales	f__Saccharimonadaceae	g__	s__	k__Bacteria (UID203)	5449	103	58	67.46	1.72	100	733878	0	89	89	10318	10318	8245	8245	53324	53324	48.85	1.53	92.63	11	808	55	47	1	0	0	0	1	0	0	1	25	0	mFMbES.75	0.291741	CSR
mFMbES.77	AS-MICRO-OLR.77	Activated sludge	Microcosm	OLR	d__Bacteria	p__Actinobacteriota	c__Actinobacteria	o__Actinomycetales	f__Dermatophilaceae	g__Tetrasphaera	s__Tetrasphaera japonica	k__Bacteria (UID203)	5449	104	58	81.9	5.17	95.65	3489968	0	323	323	14712	14712	10804	10804	57740	57740	71.97	1.31	91.65	11	3206	14	67	23	0	0	0	0	0	0	0	24	0	mFMbES.77	1.0215e-05	C
mFMbES.79	AS-MICRO-OLR.79	Activated sludge	Microcosm	OLR	d__Bacteria	p__Bacteroidota	c__Ignavibacteria	o__SJA-28	f__OLB5	g__OLB5	s__	k__Bacteria (UID2570)	433	273	183	75.25	6.83	66.67	2948046	0	400	400	9870	9870	7370	7370	37101	37101	36.91	2.15	90.48	11	2912	59	196	18	0	0	0	0	1	0	0	35	1	mFMbES.79	6.69091e-14	S
mFMbES.81	AS-MICRO-OLR.81	Activated sludge	Microcosm	OLR	d__Bacteria	p__Patescibacteria	c__Saccharimonadia	o__Saccharimonadales	f__Saccharimonadaceae	g__UBA5946	s__	k__Bacteria (UID1453)	901	171	117	68.95	1.28	0	1083277	0	30	30	70339	70339	36109	36109	210962	210962	50.98	1.54	89.84	11	1172	43	126	2	0	0	0	1	0	0	1	44	0	mFMbES.81	2.01834e-05	CR
mFMbES.82	AS-MICRO-OLR.82	Activated sludge	Microcosm	OLR	d__Bacteria	p__Acidobacteriota	c__Blastocatellia	o__Pyrinomonadales	f__Pyrinomonadaceae	g__OLB17	s__	k__Bacteria (UID3187)	2258	188	117	91.17	4.32	71.43	3409965	0	269	269	19183	19183	12676	12676	59151	59151	54.91	2.14	92.27	11	3157	16	165	7	0	0	0	1	1	0	1	42	1	mFMbES.82	1.25529e-12	R
mFMbES.85	AS-MICRO-OLR.85	Activated sludge	Microcosm	OLR	d__Bacteria	p__Actinobacteriota	c__Thermoleophilia	o__20CM-4-69-9	f__	g__	s__	p__Actinobacteria (UID1454)	732	199	116	87.5	1.72	0	2773395	0	221	221	19662	19662	12549	12549	71531	71531	67.93	1.43	91.35	11	2830	17	178	4	0	0	0	0	0	0	0	43	1	mFMbES.85	5.60042e-06	R
mFMbES.86	AS-MICRO-OLR.86	Activated sludge	Microcosm	OLR	d__Bacteria	p__Bacteroidota	c__Bacteroidia	o__Chitinophagales	f__Chitinophagaceae	g__JJ008	s__	p__Bacteroidetes (UID2591)	364	302	203	78.58	5.13	78.57	3706188	0	399	399	12817	12817	9288	9288	83106	83106	46.23	1.35	90.77	11	3382	66	222	14	0	0	0	1	0	0	0	26	0	mFMbES.86	1.09806e-17	S
mFMbES.88	AS-MICRO-OLR.88	Activated sludge	Microcosm	OLR	d__Bacteria	p__Patescibacteria	c__Paceibacteria	o__UBA9983_A	f__UBA9973	g__UBA4124	s__	k__Bacteria (UID203)	5449	104	58	85.29	0	0	537987	0	33	33	18827	18827	16302	16302	65347	65347	42.39	0.98	91.52	11	612	11	93	0	0	0	0	0	1	1	0	40	0	mFMbES.88	9.73445e-16	S
mFMbES.90	AS-MICRO-OLR.90	Activated sludge	Microcosm	OLR	d__Bacteria	p__Bacteroidota	c__Bacteroidia	o__Chitinophagales	f__Chitinophagaceae	g__JJ008	s__	p__Bacteroidetes (UID2591)	364	302	203	96.06	4.95	92.31	4463523	0	200	200	52748	52748	22317	22317	139866	139866	47.49	1.17	90.87	11	3975	10	281	10	1	0	0	0	0	0	0	39	1	mFMbES.90	2.73151e-13	S
mFMbES.93	AS-MICRO-OLR.93	Activated sludge	Microcosm	OLR	d__Bacteria	p__Bacteroidota	c__Bacteroidia	o__Chitinophagales	f__BACL12	g__UBA7236	s__	p__Bacteroidetes (UID2591)	364	303	203	93.54	0	0	3337578	0	212	212	24187	24187	15743	15743	101282	101282	41.47	1.54	92.02	11	2883	16	287	0	0	0	0	0	1	0	0	30	0	mFMbES.93	2.73371e-10	SR
mFMbES.94	AS-MICRO-OLR.94	Activated sludge	Microcosm	OLR	d__Bacteria	p__Proteobacteria	c__Gammaproteobacteria	o__Burkholderiales	f__Rhodocyclaceae	g__Zoogloea	s__	f__Rhodocyclaceae (UID3972)	30	540	241	75.45	7.28	70.37	3351528	0	469	469	9126	9126	7146	7146	48388	48388	68.43	2.11	93.1	11	3362 1	37	378	24	1	0	0	0	0	0	0	44	0	mFMbES.94	2.45567e-06	SR
